# An end-to-end framework for single-cell-resolution, whole-transcriptomic spatial profiling in post-mortem human brain

**DOI:** 10.64898/2026.07.28.740610

**Authors:** Ayslan Castro Brant, Ekaterina Aladyeva, Hoang-Tuong Nguyen-Hao, Katharine Alltop, Nicholas Sweeney, Tae Yeon Kim, Iara D. De Souza, Subhodip Adhicary, Ricardo D ’o Albanus, Krishna L. Bharani, Hongjun Fu, Gordon Meares, Greg T. Sutherland, Oscar Harari

## Abstract

Single-cell resolution spatial transcriptomics enables transcriptome-wide molecular profiling within intact tissue architecture, providing unprecedented opportunities to investigate cellular organization and disease-associated molecular states in the human brain. However, applying these technologies to post-mortem human brain tissue remains challenging due to RNA degradation, heterogeneity in tissue preservation, and a lack of standardized analytical workflows. These challenges are particularly pronounced for whole-transcriptome platforms, where successful implementation requires optimization of both experimental and computational procedures. Here, we present an end-to-end framework for single-cell-resolution, whole-transcriptome spatial transcriptomics of fresh-frozen (FF) and formalin-fixed paraffin-embedded (FFPE) post-mortem human brain tissue. The framework combines an optimized experimental workflow with a preservation-agnostic bioinformatics pipeline for data processing, integration, and annotation. Experimentally, we show that a condensed two-day *Visium HD* workflow provides improved library quality, lowered qPCR cycle thresholds, and more consistent fragment size distributions. Sequencing saturation analyses further identified cost-effective sequencing depths that maximize transcript recovery while minimizing redundant sequencing. Computationally, we established a scalable workflow incorporating DAPI-based nuclear segmentation, transcript assignment, quality control, reference-guided integration, clustering, and cell-type annotation. We implemented a reference-based highly variable gene selection strategy to enable robust cross-sample harmonization independent of tissue preservation method. Application of this framework to seven Alzheimer’s disease frontal cortex specimens (five FF and two FFPE) generated a unified single-cell spatial transcriptomic atlas comprising more than 530,000 spatially resolved cells. The integrated dataset resolved major neuronal, glial, and vascular cell populations, recapitulated expected cortical architecture, and enabled direct comparison of FF- and FFPE-derived spatial transcriptomic profiles. Together, this work provides a practical experimental and computational framework for single-cell resolution, whole-transcriptome spatial transcriptomics in post-mortem human brain tissue and delivers a publicly available resource that expands the utility of archived and frozen specimens for studies of neurodegeneration and other neurological disorders.

**Importance:** Spatial transcriptomics of human post-mortem brain tissue is limited by RNA degradation, preservation variability, and lack of standardized workflows. Here, we present an end-to-end framework combining an optimized two-day *Visium HD* protocol with a preservation-agnostic bioinformatics pipeline. This approach improves library quality, defines efficient sequencing strategies, and enables robust spatial profiling across both FF and FFPE samples. Applied to Alzheimer’s disease brain tissue, it generates high-resolution single-cell spatial data and expands the utility of archived and frozen specimens for studying neurodegenerative diseases.
