## Supplementary Table 2 for "An end-to-end framework for single-cell-resolution, whole-transcriptomic spatial profiling in post-mortem human brain"

### Sheet: sequencing_depth
Sample	AD2_S1	AD2_S2	AD3_S1	AD4_S1	AD5_S1	ffpeAD2_S3	ffpeAD3_S1
Full slide total reads (minimal recommended by 10X)	700000000	700000000	700000000	700000000	700000000	275000000	275000000
% of slide covered by tissue	0.761	0.828	0.777	0.911	0.876	0.956	0.811
Minimal recommended target reads (adjusted by slide coverage)	532700000	579600000	543900000	637700000	613200000	262900000	223025000
Obtained sequencing depth	1210755201	1240391532	282977285	289875997	294020428	468706982	503003269
