## Supplementary Table 3 for "An end-to-end framework for single-cell-resolution, whole-transcriptomic spatial profiling in post-mortem human brain"

### Sheet: qc_metrics_bins_nuclei
Sample			AD2_S1	AD2_S2	AD3_S1	AD4_S1	AD5_S1	ffpeAD2_S3	ffpeAD3_S1
2 µm	Before QC	Total bins	8325597	8862744	8022888	7867778	6922453	9411967	4208727
		nUMI	13	8	11	3	4	6	2
		nGenes	13	8	11	3	4	6	2
		MT content (%)	6	5	2.41	10.73	1.76	4.68	5.42
8 µm	Before QC	Total bins	534232	580820	538541	639270	595851	670925	512778
		nUMI	205	122	164	32	43	78	19
		nGenes	179	112	150	29	41	74	17
		MT content (%)	6	5	2.41	10.98	1.85	4.73	5.4
16 µm	Before QC	Total bins	134673	146097	137795	160222	152785	168379	136266
		nUMI	817	488	644	126	168	312	71
		nGenes	615	404	521	108	149	275	62
		MT content (%)	5	5	2.34	10.77	1.79	4.69	5.3
Nucleus	Before QC	Total bins	108100	145418	52807	73209	61990	127721	227129
		nUMI	517	273	563	96	134	191	24
		nGenes	357	200	393	77	106	131	18
		MT content (%)	5	5	2	10	1	4	5
	QC Thresholds	nUMI	>= 93	>= 63.0	>= 116	>= 27	>= 18	>= 33	>= 4
		nGenes	>= 70	>= 49	>= 85	>= 23	>= 15	>= 22	>= 3
		MT content (%)	< 10	< 10	< 10	< 10	< 10	< 10	< 10
		2 µm Bins per Cell	[11; 58]	[9; 53]	[12; 56]	[11; 72]	[7; 51]	[7; 56]	[2; 21]
	After QC	Total bins	79305	112301	43354	36827	51284	100065	107036
		nUMI	527	263	548	100	130	190	27
		nGenes	370	198	387	83	105	131	21
		MT content (%)	4	4	2	5	1	4	2
