## Supplementary Table 4 for "An end-to-end framework for single-cell-resolution, whole-transcriptomic spatial profiling in post-mortem human brain"

### Sheet: qc_metrics_preservation
QC Metric	Fresh Frozen*	FFPE*	p-value**
Number of Cells	323,071 (64,614.2 ***)	207,101 (103,550***)
Number of Genes	145 (87, 277)	36 (16, 87)	<0.001
Number of UMIs	190 (108, 377)	49 (21, 125)	<0.001
Mitochondrial content (%)	3.23 (1.61, 5.36)	2.82 (0.00, 5.17)	<0.001
Number of Bins per Cell	24 (18, 36)	13 (8, 23)	<0.001
* Median (Q1, Q3)
** Wilcoxon rank sum test
*** Mean cells per sample
