## Supplementary Table 5 for "An end-to-end framework for single-cell-resolution, whole-transcriptomic spatial profiling in post-mortem human brain"

### Sheet: ausbb_reference_hvgs
Cell type	Marker Gene
Astrocyte	PITPNC1
Astrocyte	SLC1A2
Astrocyte	DTNA
Astrocyte	GPM6A
Astrocyte	ADGRV1
Astrocyte	MSI2
Astrocyte	GPC5
Astrocyte	MACF1
Astrocyte	RYR3
Astrocyte	ATP1A2
Astrocyte	CLU
Astrocyte	SORBS1
Astrocyte	SLC1A3
Astrocyte	RFX4
Astrocyte	NPAS3
Astrocyte	NEBL
Astrocyte	PARD3
Astrocyte	GLIS3
Astrocyte	LSAMP
Astrocyte	CTNNA2
Astrocyte	ZNRF3
Astrocyte	ABLIM1
Astrocyte	TNIK
Astrocyte	CTNND2
Astrocyte	RORA
Astrocyte	HIF3A
Astrocyte	SLC4A4
Astrocyte	SOX5
Astrocyte	SFXN5
Astrocyte	PARD3B
Astrocyte	AHCYL2
Astrocyte	NTM
Astrocyte	NHSL1
Astrocyte	BMPR1B
Astrocyte	SPARCL1
Astrocyte	CPE
Astrocyte	LRIG1
Astrocyte	NKAIN3
Astrocyte	AQP4
Astrocyte	FMN2
Astrocyte	ATP13A4
Astrocyte	TPD52L1
Astrocyte	RANBP3L
Astrocyte	TRPS1
Astrocyte	NFIA
Astrocyte	AHCYL1
Astrocyte	TRPM3
Astrocyte	PTPRZ1
Astrocyte	PREX2
Astrocyte	PRDM16
Astrocyte	ADCY2
Astrocyte	RGS20
Astrocyte	PRKCA
Astrocyte	FYN
Astrocyte	STON2
Astrocyte	SLC25A18
Astrocyte	GRAMD2B
Astrocyte	SPON1
Astrocyte	ARHGEF26
Astrocyte	SLC7A11
Astrocyte	CADM1
Astrocyte	SASH1
Astrocyte	GLI3
Astrocyte	ASPH
Astrocyte	PLPP3
Astrocyte	ZNF98
Astrocyte	CARMIL1
Astrocyte	COL5A3
Astrocyte	CDH20
Astrocyte	EYA2
Astrocyte	CAMK2G
Astrocyte	TCF7L2
Astrocyte	CACHD1
Astrocyte	ACSBG1
Astrocyte	ACOT11
Astrocyte	NTRK2
Astrocyte	ITPKB
Astrocyte	APC
Astrocyte	DOCK7
Astrocyte	ARHGEF4
Astrocyte	PRKG1
Astrocyte	GJA1
Astrocyte	ALDH1L1
Astrocyte	ACACB
Astrocyte	SHROOM3
Astrocyte	ZHX3
Astrocyte	CRB1
Astrocyte	ACSS3
Astrocyte	CABLES1
Astrocyte	OPHN1
Astrocyte	ZBTB20
Astrocyte	PAMR1
Astrocyte	ACSS1
Astrocyte	GNA14
Astrocyte	GABRB1
Astrocyte	PHF21B
Astrocyte	ADGRA3
Astrocyte	ASB3
Astrocyte	SLC14A1
Astrocyte	FBXL7
Astrocyte	CACNB2
Astrocyte	ITPR2
Astrocyte	FAM107A
Astrocyte	MAML2
Astrocyte	KCNN3
Astrocyte	SLCO1C1
Astrocyte	MERTK
Astrocyte	CST3
Astrocyte	GFAP
Astrocyte	YAP1
Astrocyte	PSD2
Astrocyte	LGI1
Astrocyte	FGFR3
Astrocyte	MEIS2
Astrocyte	RHOBTB3
Astrocyte	EGFR
Astrocyte	MTSS2
Astrocyte	MAP3K5
Astrocyte	GLUL
Astrocyte	TRAK1
Astrocyte	DGKG
Astrocyte	DCLK2
Astrocyte	STK33
Astrocyte	SOX6
Astrocyte	GRAMD1C
Astrocyte	PSD3
Astrocyte	FOXO1
Astrocyte	NPL
Astrocyte	LPP
Astrocyte	ARHGAP24
Astrocyte	MAPK4
Astrocyte	ATP1B2
Astrocyte	MROH7
Astrocyte	MCC
Astrocyte	PLSCR4
Astrocyte	MED12L
Astrocyte	LIFR
Astrocyte	KANK1
Astrocyte	PAPLN
Astrocyte	MKLN1
Astrocyte	DST
Astrocyte	ADD3
Astrocyte	PON2
Astrocyte	HPSE2
Astrocyte	FAM184A
Astrocyte	RPS6KA2
Astrocyte	FUT9
Astrocyte	WWC1
Astrocyte	CSGALNACT1
Astrocyte	PDLIM5
Astrocyte	CKB
Astrocyte	PDE7B
Astrocyte	STOX1
Astrocyte	ERBB4
Astrocyte	PCSK5
Astrocyte	ETNPPL
Astrocyte	NRG3
Astrocyte	BCL6
Astrocyte	SAMD4A
Astrocyte	WWOX
Astrocyte	NFIB
Astrocyte	MYO10
Astrocyte	TTYH1
Astrocyte	GLUD1
Astrocyte	FARP1
Astrocyte	ANKDD1A
Astrocyte	NRXN1
Astrocyte	SLC39A12
Astrocyte	IGFBP7
Astrocyte	WLS
Astrocyte	FGF2
Astrocyte	NOTCH2
Astrocyte	CHPT1
Astrocyte	DOCK4
Astrocyte	EFEMP1
Astrocyte	ARHGAP5
Astrocyte	RFX2
Astrocyte	BCL2
Astrocyte	EYA1
Astrocyte	MAPK10
Astrocyte	NCAN
Astrocyte	BCKDHB
Astrocyte	SLC39A11
Astrocyte	ARHGAP31
Astrocyte	NDRG2
Astrocyte	FNBP1
Astrocyte	IQCA1
Astrocyte	FGD4
Astrocyte	CDC14A
Astrocyte	PTGDS
Astrocyte	SERPINE2
Astrocyte	LRP1B
Astrocyte	CDHR3
Astrocyte	TGFB2
Astrocyte	RBMS3
Astrocyte	DDAH1
Astrocyte	APOE
Astrocyte	RHOJ
Astrocyte	MMD2
Astrocyte	RIN2
Astrocyte	TNRC6A
Astrocyte	F3
Astrocyte	ZFHX4
Astrocyte	ZHX2
Astrocyte	VAV3
Astrocyte	ECHDC2
Astrocyte	PALLD
Astrocyte	LGR4
Astrocyte	RGMA
Astrocyte	MGST1
Astrocyte	LRP4
Astrocyte	NRCAM
Astrocyte	ITSN1
Astrocyte	TBL1X
Astrocyte	PTN
Astrocyte	TEAD1
Astrocyte	GRIN2C
Astrocyte	NCOA1
Astrocyte	ACSL6
Astrocyte	CDH4
Astrocyte	PLEKHG1
Astrocyte	NFAT5
Astrocyte	LPIN1
Astrocyte	ZNF423
Astrocyte	SORCS2
Astrocyte	TPCN1
Astrocyte	GABBR1
Astrocyte	SNTA1
Astrocyte	PLEKHA7
Astrocyte	FGD6
Astrocyte	PLIN5
Astrocyte	BMP2K
Astrocyte	ARHGAP42
Astrocyte	SDC4
Astrocyte	SYT17
Astrocyte	JARID2
Astrocyte	EZR
Astrocyte	GABRA2
Astrocyte	ALDH1A1
Astrocyte	CNN3
Astrocyte	NWD1
Astrocyte	BAZ2B
Astrocyte	NAV2
Astrocyte	DNAH7
Astrocyte	MT3
Astrocyte	RORB
Astrocyte	SH3PXD2B
Astrocyte	PFKP
Astrocyte	REPS1
Astrocyte	GOLIM4
Endothelial	EPAS1
Endothelial	FLT1
Endothelial	MECOM
Endothelial	ATP10A
Endothelial	ABCB1
Endothelial	COBLL1
Endothelial	ELOVL7
Endothelial	VWF
Endothelial	CLDN5
Endothelial	TACC1
Endothelial	SYNE2
Endothelial	PTPRG
Endothelial	ST6GALNAC3
Endothelial	ARHGAP29
Endothelial	ANO2
Endothelial	ERG
Endothelial	PECAM1
Endothelial	PRKCH
Endothelial	UTRN
Endothelial	A2M
Endothelial	ESYT2
Endothelial	WWTR1
Endothelial	PODXL
Endothelial	FLI1
Endothelial	HLA-E
Endothelial	DOCK9
Endothelial	NXN
Endothelial	PTPRB
Endothelial	ITGA1
Endothelial	LEF1
Endothelial	ST8SIA6
Endothelial	TGM2
Endothelial	IRAK3
Endothelial	SLC2A1
Endothelial	STOM
Endothelial	ABCG2
Endothelial	PTPRM
Endothelial	TBC1D4
Endothelial	HERC2
Endothelial	EBF1
Endothelial	THSD4
Endothelial	PIK3R3
Endothelial	SEC14L1
Endothelial	NAMPT
Endothelial	ADGRL4
Endothelial	GALNT18
Endothelial	B2M
Endothelial	CRIM1
Endothelial	ADGRF5
Endothelial	CFLAR
Endothelial	NEDD9
Endothelial	STAT3
Endothelial	IL4R
Endothelial	EMP2
Endothelial	CGNL1
Endothelial	RBMS2
Endothelial	EGFL7
Endothelial	SP100
Endothelial	SLC7A5
Endothelial	IFITM3
Endothelial	UACA
Endothelial	SRGN
Endothelial	ITGA6
Endothelial	EPB41L4A
Endothelial	RNF144B
Endothelial	CCNY
Endothelial	YBX3
Endothelial	LHFPL6
Endothelial	ADIPOR2
Endothelial	EMCN
Endothelial	NOSTRIN
Endothelial	ENG
Endothelial	ETS2
Endothelial	TGFBR2
Endothelial	APOLD1
Endothelial	ARL15
Endothelial	TSC22D1
Endothelial	MRTFB
Endothelial	MYH9
Endothelial	TMSB10
Endothelial	FN1
Endothelial	SLC7A1
Endothelial	BSG
Endothelial	SVIL
Endothelial	BMPR2
Endothelial	DUSP1
Endothelial	SLCO4A1
Endothelial	RAP1B
Endothelial	BTNL9
Endothelial	RBPMS
Endothelial	CD59
Endothelial	HEG1
Endothelial	MT2A
Endothelial	IGF1R
Endothelial	HIPK3
Endothelial	XAF1
Endothelial	LMBR1
Endothelial	GALNT15
Endothelial	RPGR
Endothelial	CTNNB1
Endothelial	SAT1
Endothelial	PPFIBP1
Endothelial	VIM
Endothelial	HLA-B
Endothelial	OSMR
Endothelial	RAPGEF1
Endothelial	ADAMTS9
Endothelial	RELL1
Endothelial	IFI27
Endothelial	TANC1
Endothelial	ETS1
Endothelial	CEMIP2
Endothelial	SLC2A3
Endothelial	DDX5
Endothelial	ANXA3
Endothelial	SPTBN1
Endothelial	PLSCR1
Endothelial	PICALM
Endothelial	HERPUD1
Endothelial	GPCPD1
Endothelial	CMTM8
Endothelial	CNOT6L
Endothelial	UBC
Endothelial	PALMD
Endothelial	CFH
Endothelial	CHSY1
Endothelial	USP6NL
Endothelial	NFKBIA
Endothelial	CSNK1A1
Endothelial	TNS1
Endothelial	MSN
Endothelial	AGFG1
Endothelial	EEF1A1
Endothelial	ST6GAL1
Endothelial	ITGB1
Endothelial	CPNE8
Endothelial	BACE2
Endothelial	MYOF
Endothelial	TPM1
Endothelial	LRCH1
Endothelial	PARP14
Endothelial	ANKS1A
Endothelial	SLCO2B1
Endothelial	TPT1
Endothelial	SDCBP
Endothelial	WWC2
Endothelial	NOTCH4
Endothelial	GRB10
Endothelial	FOXP1
Endothelial	PTPN12
Endothelial	PTMA
Endothelial	DOCK6
Endothelial	TIMP3
Endothelial	FNDC3B
Endothelial	YES1
Endothelial	FOSL2
Endothelial	LDLRAD3
Endothelial	ID3
Endothelial	ITIH5
Endothelial	MYRIP
Endothelial	DGKH
Endothelial	MTUS1
Endothelial	PAPSS2
Endothelial	RPS28
Endothelial	KAT6A
Endothelial	KLF2
Endothelial	UNC13B
Endothelial	DIPK2B
Endothelial	PARVB
Endothelial	ASAP1
Endothelial	ZNF366
Endothelial	PIK3C2A
Endothelial	LIMS2
Endothelial	INPP5D
Endothelial	MBNL1
Endothelial	TEK
Endothelial	MEF2A
Endothelial	RAPGEF2
Endothelial	TFRC
Endothelial	HLA-A
Endothelial	TCF4
Endothelial	SGPP2
Endothelial	TMOD3
Endothelial	AFDN
Endothelial	KLF6
Endothelial	TM4SF1
Endothelial	CTNND1
Endothelial	RALGAPA1
Endothelial	RPL13
Endothelial	ACVR1
Endothelial	TAGLN2
Endothelial	CTTNBP2NL
Endothelial	BBS9
Endothelial	TIE1
Endothelial	ZEB1
Endothelial	ID1
Endothelial	SERPINB6
Endothelial	CEBPD
Endothelial	SLC1A1
Endothelial	PLPP1
Endothelial	CNOT8
Endothelial	SPARC
Endothelial	CD34
Endothelial	ICAM2
Endothelial	RIMKLB
Endothelial	SMAD6
Endothelial	CDYL2
Endothelial	STK3
Endothelial	ACSL5
Endothelial	RBMS1
Endothelial	IFITM2
Endothelial	PLCB4
Endothelial	SMCHD1
Endothelial	CD46
Endothelial	FGD5
Endothelial	SCARB1
Endothelial	SLC16A1
Endothelial	PTPN14
Endothelial	CAVIN2
Endothelial	AFF1
Endothelial	KTN1
Endothelial	SORBS2
Endothelial	FKBP1A
Endothelial	NEDD4
Endothelial	CCDC50
Endothelial	NPIPB5
Endothelial	HLA-C
Endothelial	KCTD12
Endothelial	ESAM
Endothelial	CYYR1
Endothelial	PELI1
Endothelial	PTTG1IP
Endothelial	GNAI2
Endothelial	AHNAK
Endothelial	CDH5
Endothelial	IFNGR1
Endothelial	CEP112
Endothelial	USP53
Endothelial	ITM2A
Endothelial	FOXC1
Endothelial	PAM
Endothelial	DEPP1
GABAergic	GRIP1
GABAergic	ZNF385D
GABAergic	KAZN
GABAergic	CNTNAP2
GABAergic	GAD1
GABAergic	SNRPN
GABAergic	GRIK2
GABAergic	KCNC2
GABAergic	XKR4
GABAergic	NRXN3
GABAergic	DAB1
GABAergic	RAB3C
GABAergic	GAD2
GABAergic	ANK1
GABAergic	GRIN2B
GABAergic	NHS
GABAergic	DLGAP1
GABAergic	ROBO2
GABAergic	TENM3
GABAergic	GRIA1
GABAergic	TIAM1
GABAergic	GRIK1
GABAergic	MYT1L
GABAergic	CADPS
GABAergic	GABRG3
GABAergic	ATP8A2
GABAergic	FGF14
GABAergic	SLC6A1
GABAergic	VWC2
GABAergic	CACNA1D
GABAergic	SYN2
GABAergic	NXPH1
GABAergic	SETBP1
GABAergic	CNTN4
GABAergic	SLC44A5
GABAergic	GABRB2
GABAergic	UBASH3B
GABAergic	ELAVL2
GABAergic	SYNPR
GABAergic	SRRM4
GABAergic	CCSER1
GABAergic	NMNAT2
GABAergic	FGF12
GABAergic	SLC24A3
GABAergic	PTPRN2
GABAergic	DNER
GABAergic	PCLO
GABAergic	KCNJ3
GABAergic	GNAS
GABAergic	THSD7A
GABAergic	ERC1
GABAergic	HCN1
GABAergic	PRKCE
GABAergic	CELF4
GABAergic	C8orf34
GABAergic	CNTN5
GABAergic	MTSS1
GABAergic	AFAP1
GABAergic	ZNF536
GABAergic	FRMD4A
GABAergic	TENM1
GABAergic	ASTN2
GABAergic	MAGI1
GABAergic	SLC35F4
GABAergic	GRIP2
GABAergic	SGCZ
GABAergic	PTCHD4
GABAergic	ZMAT4
GABAergic	NBEA
GABAergic	RBFOX1
GABAergic	DOK6
GABAergic	RIMBP2
GABAergic	GALNT17
GABAergic	KCNIP1
GABAergic	CACNA1A
GABAergic	TMEM132B
GABAergic	CNTNAP5
GABAergic	MAP2
GABAergic	SDK1
GABAergic	SNTG1
GABAergic	GRK3
GABAergic	ADCY8
GABAergic	FSTL5
GABAergic	GRIN3A
GABAergic	FAM110B
GABAergic	PLCB1
GABAergic	KIAA1217
GABAergic	GALNTL6
GABAergic	INPP4B
GABAergic	KIF26B
GABAergic	DGKD
GABAergic	NCALD
GABAergic	SLC25A12
GABAergic	GABBR2
GABAergic	MTUS2
GABAergic	OSBPL3
GABAergic	RAPGEF4
GABAergic	PPM1E
GABAergic	ENTPD3
GABAergic	ARL4C
GABAergic	TOX3
GABAergic	ANO4
GABAergic	MACROD2
GABAergic	IGF1
GABAergic	PAK3
GABAergic	SYT16
GABAergic	NRIP3
GABAergic	PLD5
GABAergic	KCNMB2
GABAergic	TMEM178B
GABAergic	SLC8A3
GABAergic	MYO16
GABAergic	TENM2
GABAergic	REV3L
GABAergic	SLC35F1
GABAergic	KCNC1
GABAergic	OXR1
GABAergic	SYT1
GABAergic	SHANK2
GABAergic	CACNG2
GABAergic	RIMS2
GABAergic	HIVEP3
GABAergic	EPHA6
GABAergic	AFF2
GABAergic	PIP5K1B
GABAergic	BCL11B
GABAergic	SCN1A
GABAergic	LRRFIP1
GABAergic	DPP6
GABAergic	FGF13
GABAergic	ZNF804A
GABAergic	RBFOX2
GABAergic	CACNA1B
GABAergic	PDE10A
GABAergic	ROBO1
GABAergic	AUTS2
GABAergic	RGS7
GABAergic	ATP1A3
GABAergic	SPTBN4
GABAergic	ADCYAP1R1
GABAergic	KCND2
GABAergic	PLXNA4
GABAergic	RIPOR2
GABAergic	DCX
GABAergic	CERS6
GABAergic	CFAP161
GABAergic	ANKRD26
GABAergic	RUNX1T1
GABAergic	LARGE1
GABAergic	SLC2A13
GABAergic	SH3RF3
GABAergic	GRIN2A
GABAergic	PKNOX2
GABAergic	GNAL
GABAergic	SRRM3
GABAergic	CACNB4
GABAergic	ARNT2
GABAergic	ATP1B1
GABAergic	AAK1
GABAergic	TOX2
GABAergic	ME3
GABAergic	NETO2
GABAergic	EXT1
GABAergic	GRIN2D
GABAergic	AHI1
GABAergic	MT-CO1
GABAergic	SYT14
GABAergic	MT-CO2
GABAergic	ALK
GABAergic	LRRC4C
GABAergic	TRMT9B
GABAergic	OSBPL6
GABAergic	HUNK
GABAergic	BICD1
GABAergic	FXYD6
GABAergic	PCDH15
GABAergic	PODXL2
GABAergic	ANKRD30BL
GABAergic	RIMS1
GABAergic	DOCK11
GABAergic	SHISA6
GABAergic	NSG2
GABAergic	TRMT11
GABAergic	ASTN1
GABAergic	FRMPD4
GABAergic	OPCML
GABAergic	DAAM1
GABAergic	CLVS1
GABAergic	RGS7BP
GABAergic	MDGA2
GABAergic	CAMTA1
GABAergic	ABAT
GABAergic	DOCK3
GABAergic	DLGAP4
GABAergic	ANKRD55
GABAergic	ADARB2
GABAergic	SPOCK3
GABAergic	RANBP17
GABAergic	MEF2C
GABAergic	CSMD1
GABAergic	MT-CO3
GABAergic	TMEM108
GABAergic	ABCA5
GABAergic	SLC4A10
GABAergic	CDH13
GABAergic	TRPC4
GABAergic	BACH1
GABAergic	KCTD16
GABAergic	KSR2
GABAergic	ARHGAP44
GABAergic	XKR6
GABAergic	THRB
GABAergic	OSBPL8
GABAergic	RPH3A
GABAergic	CDH9
GABAergic	PRICKLE2
GABAergic	OSBPL10
GABAergic	PACRG
GABAergic	ANKRD36C
GABAergic	SUPT3H
GABAergic	LYPD6B
GABAergic	SHISA9
GABAergic	FAM135B
GABAergic	PAK5
GABAergic	SV2A
GABAergic	RNF180
GABAergic	TUSC3
GABAergic	SPAG16
GABAergic	GRM5
GABAergic	SCAMP5
GABAergic	LHFPL3
GABAergic	ADRA1A
GABAergic	RALGPS1
GABAergic	PCDH11X
GABAergic	SAMD5
GABAergic	SCMH1
Glutamatergic	RALYL
Glutamatergic	KALRN
Glutamatergic	STXBP5L
Glutamatergic	LDB2
Glutamatergic	NELL2
Glutamatergic	KCNIP4
Glutamatergic	SH3GL2
Glutamatergic	SV2B
Glutamatergic	CHN1
Glutamatergic	PHACTR1
Glutamatergic	R3HDM1
Glutamatergic	CNKSR2
Glutamatergic	KCNQ5
Glutamatergic	KHDRBS2
Glutamatergic	DLGAP2
Glutamatergic	SNAP25
Glutamatergic	HECW1
Glutamatergic	SATB2
Glutamatergic	AGBL4
Glutamatergic	GABRB3
Glutamatergic	CABP1
Glutamatergic	RYR2
Glutamatergic	ARPP21
Glutamatergic	CELF2
Glutamatergic	LRFN5
Glutamatergic	PDE4D
Glutamatergic	PRKCB
Glutamatergic	CADPS2
Glutamatergic	IQCJ-SCHIP1
Glutamatergic	ATP2B1
Glutamatergic	CDH18
Glutamatergic	CAMK2A
Glutamatergic	NEGR1
Glutamatergic	DCLK1
Glutamatergic	PPP3CA
Glutamatergic	KHDRBS3
Glutamatergic	ANKS1B
Glutamatergic	CACNA1C
Glutamatergic	RBFOX3
Glutamatergic	EFNA5
Glutamatergic	CACNA2D3
Glutamatergic	KIAA1549L
Glutamatergic	VSNL1
Glutamatergic	BASP1
Glutamatergic	ADGRL2
Glutamatergic	EPHA4
Glutamatergic	ERC2
Glutamatergic	ATRNL1
Glutamatergic	ADAM23
Glutamatergic	LRRTM4
Glutamatergic	AFF3
Glutamatergic	FSTL4
Glutamatergic	CHRM3
Glutamatergic	SCN2A
Glutamatergic	OLFM3
Glutamatergic	LINGO2
Glutamatergic	DGKI
Glutamatergic	STXBP1
Glutamatergic	SCN8A
Glutamatergic	CAMK1D
Glutamatergic	ASIC2
Glutamatergic	MLIP
Glutamatergic	KCNH1
Glutamatergic	TAFA1
Glutamatergic	RGS6
Glutamatergic	AMPH
Glutamatergic	FAT3
Glutamatergic	MSRA
Glutamatergic	ZNF385B
Glutamatergic	CDH12
Glutamatergic	SYN3
Glutamatergic	PCSK2
Glutamatergic	PRICKLE1
Glutamatergic	DGKB
Glutamatergic	ITPR1
Glutamatergic	GUCY1A2
Glutamatergic	SORCS1
Glutamatergic	FOCAD
Glutamatergic	HS6ST3
Glutamatergic	GRIA2
Glutamatergic	KCNB1
Glutamatergic	NAV3
Glutamatergic	MAP1B
Glutamatergic	MICAL2
Glutamatergic	SLC8A1
Glutamatergic	ST6GALNAC5
Glutamatergic	CACNA1E
Glutamatergic	PLEKHA5
Glutamatergic	ATP2B2
Glutamatergic	CHSY3
Glutamatergic	PPP2R2C
Glutamatergic	DSCAM
Glutamatergic	LNX1
Glutamatergic	UNC80
Glutamatergic	LMO4
Glutamatergic	TAFA2
Glutamatergic	MMP16
Glutamatergic	PCDH7
Glutamatergic	GABRG2
Glutamatergic	CSMD3
Glutamatergic	FBXW7
Glutamatergic	VPS13A
Glutamatergic	UNC5D
Glutamatergic	TMEM132D
Glutamatergic	SNAP91
Glutamatergic	CLSTN2
Glutamatergic	KCTD1
Glutamatergic	NECAB1
Glutamatergic	CIT
Glutamatergic	PRKAR2B
Glutamatergic	KCNMA1
Glutamatergic	SLIT3
Glutamatergic	SYBU
Glutamatergic	KCNH7
Glutamatergic	LRRC7
Glutamatergic	PPM1L
Glutamatergic	ARHGAP32
Glutamatergic	DNM1
Glutamatergic	CBLN2
Glutamatergic	ADGRB3
Glutamatergic	GRIA3
Glutamatergic	GRM7
Glutamatergic	ENC1
Glutamatergic	BMPER
Glutamatergic	SLC35F3
Glutamatergic	GAP43
Glutamatergic	GLS
Glutamatergic	WASF1
Glutamatergic	RASAL2
Glutamatergic	NDST3
Glutamatergic	MCTP1
Glutamatergic	NRGN
Glutamatergic	FLRT2
Glutamatergic	MYH10
Glutamatergic	OLFM1
Glutamatergic	RTN1
Glutamatergic	NIPAL2
Glutamatergic	ZFPM2
Glutamatergic	NELL1
Glutamatergic	PRKAG2
Glutamatergic	KCNJ6
Glutamatergic	EML6
Glutamatergic	PTPRD
Glutamatergic	UNC79
Glutamatergic	PTK2B
Glutamatergic	GRM1
Glutamatergic	FMN1
Glutamatergic	HOMER1
Glutamatergic	CDK14
Glutamatergic	HSPA12A
Glutamatergic	NETO1
Glutamatergic	NRG1
Glutamatergic	TESPA1
Glutamatergic	SCN3A
Glutamatergic	PDE1A
Glutamatergic	FRY
Glutamatergic	ACTN1
Glutamatergic	PTPRR
Glutamatergic	CALM1
Glutamatergic	SYT7
Glutamatergic	ANO3
Glutamatergic	SCAI
Glutamatergic	DMD
Glutamatergic	CNTN3
Glutamatergic	ARMC9
Glutamatergic	CCDC3
Glutamatergic	LRFN2
Glutamatergic	PPFIA2
Glutamatergic	STRBP
Glutamatergic	FRRS1L
Glutamatergic	NGEF
Glutamatergic	CPNE4
Glutamatergic	ADCY1
Glutamatergic	BRINP1
Glutamatergic	LIN7A
Glutamatergic	KCNB2
Glutamatergic	ADD2
Glutamatergic	CHD5
Glutamatergic	DPP10
Glutamatergic	KCND3
Glutamatergic	RAP1GAP2
Glutamatergic	CUX2
Glutamatergic	CDKL5
Microglia.PVM	PLXDC2
Microglia.PVM	LRMDA
Microglia.PVM	DOCK8
Microglia.PVM	SRGAP2
Microglia.PVM	APBB1IP
Microglia.PVM	TBXAS1
Microglia.PVM	FOXN3
Microglia.PVM	SFMBT2
Microglia.PVM	SRGAP2B
Microglia.PVM	FYB1
Microglia.PVM	DOCK2
Microglia.PVM	ADAM28
Microglia.PVM	LDLRAD4
Microglia.PVM	SORL1
Microglia.PVM	CHST11
Microglia.PVM	DISC1
Microglia.PVM	RUNX1
Microglia.PVM	ARHGAP15
Microglia.PVM	ATP8B4
Microglia.PVM	PTPRC
Microglia.PVM	CSF1R
Microglia.PVM	RNASET2
Microglia.PVM	PALD1
Microglia.PVM	AKAP13
Microglia.PVM	EPB41L2
Microglia.PVM	MAML3
Microglia.PVM	RHBDF2
Microglia.PVM	C3
Microglia.PVM	ABR
Microglia.PVM	LHFPL2
Microglia.PVM	AOAH
Microglia.PVM	SYK
Microglia.PVM	ZFHX3
Microglia.PVM	MGAT4A
Microglia.PVM	RBM47
Microglia.PVM	ABCC4
Microglia.PVM	SRGAP2C
Microglia.PVM	LYN
Microglia.PVM	ANKRD44
Microglia.PVM	ETV6
Microglia.PVM	CYFIP1
Microglia.PVM	LPAR6
Microglia.PVM	SSH2
Microglia.PVM	DIAPH2
Microglia.PVM	TBC1D22A
Microglia.PVM	SLC9A9
Microglia.PVM	DENND3
Microglia.PVM	IKZF1
Microglia.PVM	LPCAT2
Microglia.PVM	ARHGAP22
Microglia.PVM	ARHGAP26
Microglia.PVM	CTSB
Microglia.PVM	RIN3
Microglia.PVM	SMAP2
Microglia.PVM	BLNK
Microglia.PVM	BNC2
Microglia.PVM	PIK3R5
Microglia.PVM	MYO1F
Microglia.PVM	LY86
Microglia.PVM	SKAP2
Microglia.PVM	WDFY4
Microglia.PVM	RCSD1
Microglia.PVM	MED13L
Microglia.PVM	ATM
Microglia.PVM	CD74
Microglia.PVM	TLR2
Microglia.PVM	PREX1
Microglia.PVM	NFATC2
Microglia.PVM	SUSD6
Microglia.PVM	CPED1
Microglia.PVM	FCHSD2
Microglia.PVM	MTHFD1L
Microglia.PVM	IPCEF1
Microglia.PVM	CSF2RA
Microglia.PVM	TGFBR1
Microglia.PVM	SLC4A7
Microglia.PVM	ZNF710
Microglia.PVM	P2RY12
Microglia.PVM	KCNQ3
Microglia.PVM	ARHGAP25
Microglia.PVM	NCK2
Microglia.PVM	PLCG2
Microglia.PVM	IFI16
Microglia.PVM	SAMSN1
Microglia.PVM	FAM149A
Microglia.PVM	ELMO1
Microglia.PVM	PTPRJ
Microglia.PVM	SYNDIG1
Microglia.PVM	CMIP
Microglia.PVM	TNS3
Microglia.PVM	PIK3AP1
Microglia.PVM	GNAQ
Microglia.PVM	ALOX5
Microglia.PVM	HS3ST4
Microglia.PVM	MAF
Microglia.PVM	CSF3R
Microglia.PVM	PTPRE
Microglia.PVM	NCKAP1L
Microglia.PVM	GRB2
Microglia.PVM	HCLS1
Microglia.PVM	CAPZB
Microglia.PVM	FMNL3
Microglia.PVM	CYBB
Microglia.PVM	ZFP36L1
Microglia.PVM	FKBP5
Microglia.PVM	SH3KBP1
Microglia.PVM	FGD2
Microglia.PVM	SLC2A5
Microglia.PVM	PAG1
Microglia.PVM	ENTPD1
Microglia.PVM	IL18
Microglia.PVM	CD53
Microglia.PVM	NAIP
Microglia.PVM	CD86
Microglia.PVM	GAB2
Microglia.PVM	RB1
Microglia.PVM	TAB2
Microglia.PVM	IL13RA1
Microglia.PVM	RAB31
Microglia.PVM	SRGAP1
Microglia.PVM	RREB1
Microglia.PVM	IL6ST
Microglia.PVM	MKNK1
Microglia.PVM	SDCCAG8
Microglia.PVM	LRRK1
Microglia.PVM	ALPK1
Microglia.PVM	ZFAND3
Microglia.PVM	SNX29
Microglia.PVM	USP15
Microglia.PVM	ITM2B
Microglia.PVM	RUNX2
Microglia.PVM	HCK
Microglia.PVM	JAZF1
Microglia.PVM	RYR1
Microglia.PVM	SLA
Microglia.PVM	SLC11A1
Microglia.PVM	KCNQ1
Microglia.PVM	CIITA
Microglia.PVM	TMEM156
Microglia.PVM	CX3CR1
Microglia.PVM	ARHGAP6
Microglia.PVM	RASGEF1C
Microglia.PVM	SPP1
Microglia.PVM	ARHGAP12
Microglia.PVM	RAP1A
Microglia.PVM	IL17RA
Microglia.PVM	IGSF21
Microglia.PVM	LAPTM5
Microglia.PVM	ST8SIA4
Microglia.PVM	WASF2
Microglia.PVM	ITGAX
Microglia.PVM	GALNT2
Microglia.PVM	RGS10
Microglia.PVM	GNB4
Microglia.PVM	MS4A6A
Microglia.PVM	SPTLC2
Microglia.PVM	ADAP2
Microglia.PVM	TFEC
Microglia.PVM	BHLHE41
Microglia.PVM	NUMB
Microglia.PVM	C1QB
Microglia.PVM	ZFP36L2
Microglia.PVM	STAG1
Microglia.PVM	TMSB4X
Microglia.PVM	EML4
Microglia.PVM	CPVL
Microglia.PVM	VAV1
Microglia.PVM	AP1B1
Microglia.PVM	NRIP1
Microglia.PVM	MSR1
Microglia.PVM	HDAC9
Microglia.PVM	PIAS1
Microglia.PVM	TNFRSF1B
Microglia.PVM	SOCS6
Microglia.PVM	CMTM7
Microglia.PVM	PDE3B
Microglia.PVM	NCOA3
Microglia.PVM	STX7
Microglia.PVM	RNF213
Microglia.PVM	PLA2G4A
Microglia.PVM	TLR1
Microglia.PVM	SLC25A37
Microglia.PVM	GAB3
Microglia.PVM	CHD9
Microglia.PVM	MANBA
Microglia.PVM	DISP1
Microglia.PVM	ANKRD11
Microglia.PVM	TRPM2
Microglia.PVM	SPRED1
Microglia.PVM	TBC1D14
Microglia.PVM	SERPINB9
Microglia.PVM	CARD11
Microglia.PVM	KCNK13
Microglia.PVM	RUBCNL
Microglia.PVM	LIMS1
Microglia.PVM	UBE2E2
Microglia.PVM	ADCY7
Microglia.PVM	LAT2
Microglia.PVM	MCF2L
Microglia.PVM	SH3TC1
Microglia.PVM	ITGAM
Microglia.PVM	TCF12
Microglia.PVM	TNRC18
Microglia.PVM	ZSWIM6
Microglia.PVM	POU2F2
Microglia.PVM	TM6SF1
Microglia.PVM	OTULINL
Oligodendrocyte	ST18
Oligodendrocyte	MBP
Oligodendrocyte	SLC44A1
Oligodendrocyte	CTNNA3
Oligodendrocyte	RNF220
Oligodendrocyte	PIP4K2A
Oligodendrocyte	PLP1
Oligodendrocyte	MAP7
Oligodendrocyte	TTLL7
Oligodendrocyte	TF
Oligodendrocyte	TMEM165
Oligodendrocyte	TMEM144
Oligodendrocyte	PRUNE2
Oligodendrocyte	ENPP2
Oligodendrocyte	SLC24A2
Oligodendrocyte	EDIL3
Oligodendrocyte	PDE4B
Oligodendrocyte	FRYL
Oligodendrocyte	QKI
Oligodendrocyte	PXK
Oligodendrocyte	C10orf90
Oligodendrocyte	FRMD4B
Oligodendrocyte	DOCK5
Oligodendrocyte	PLCL1
Oligodendrocyte	SHTN1
Oligodendrocyte	IL1RAPL1
Oligodendrocyte	CLMN
Oligodendrocyte	PHLPP1
Oligodendrocyte	PLEKHH1
Oligodendrocyte	SIK3
Oligodendrocyte	SEPTIN7
Oligodendrocyte	TMTC2
Oligodendrocyte	MAN2A1
Oligodendrocyte	DOCK10
Oligodendrocyte	FRMD5
Oligodendrocyte	DNM3
Oligodendrocyte	MOBP
Oligodendrocyte	TRIM2
Oligodendrocyte	NCKAP5
Oligodendrocyte	PDE1C
Oligodendrocyte	PDE8A
Oligodendrocyte	ERBIN
Oligodendrocyte	SLAIN1
Oligodendrocyte	KCNH8
Oligodendrocyte	DIP2B
Oligodendrocyte	CREB5
Oligodendrocyte	FAM107B
Oligodendrocyte	RTN4
Oligodendrocyte	UGT8
Oligodendrocyte	DLG1
Oligodendrocyte	DNAJC6
Oligodendrocyte	QDPR
Oligodendrocyte	PCDH9
Oligodendrocyte	BCAS1
Oligodendrocyte	CLDN11
Oligodendrocyte	MOG
Oligodendrocyte	AGAP1
Oligodendrocyte	DPYD
Oligodendrocyte	SLCO1A2
Oligodendrocyte	SLCO3A1
Oligodendrocyte	ZEB2
Oligodendrocyte	LPAR1
Oligodendrocyte	PEX5L
Oligodendrocyte	CNTN2
Oligodendrocyte	CLASP2
Oligodendrocyte	GPM6B
Oligodendrocyte	SHROOM4
Oligodendrocyte	ARHGAP21
Oligodendrocyte	ARAP2
Oligodendrocyte	FMNL2
Oligodendrocyte	APBB2
Oligodendrocyte	GAB1
Oligodendrocyte	ANLN
Oligodendrocyte	CNDP1
Oligodendrocyte	LAMP2
Oligodendrocyte	SPOCK1
Oligodendrocyte	ATP8A1
Oligodendrocyte	ABCA2
Oligodendrocyte	UNC5C
Oligodendrocyte	MAP4K4
Oligodendrocyte	CERCAM
Oligodendrocyte	PLD1
Oligodendrocyte	CDK18
Oligodendrocyte	SH3GL3
Oligodendrocyte	FA2H
Oligodendrocyte	PPP2R2B
Oligodendrocyte	SORT1
Oligodendrocyte	COL4A5
Oligodendrocyte	USP54
Oligodendrocyte	ABCA8
Oligodendrocyte	HIPK2
Oligodendrocyte	FUT8
Oligodendrocyte	HHIP
Oligodendrocyte	PCSK6
Oligodendrocyte	CNP
Oligodendrocyte	ANK3
Oligodendrocyte	SYNJ2
Oligodendrocyte	DAAM2
Oligodendrocyte	NCAM1
Oligodendrocyte	KLHL32
Oligodendrocyte	SGK1
Oligodendrocyte	CLDND1
Oligodendrocyte	CDK19
Oligodendrocyte	POLR2F
Oligodendrocyte	LPGAT1
Oligodendrocyte	AMER2
Oligodendrocyte	KIF13B
Oligodendrocyte	DOCK1
Oligodendrocyte	HSP90AA1
Oligodendrocyte	HIP1
Oligodendrocyte	SH3TC2
Oligodendrocyte	FOLH1
Oligodendrocyte	DIP2C
Oligodendrocyte	TTYH2
Oligodendrocyte	PLAAT3
Oligodendrocyte	MAP4K5
Oligodendrocyte	APLP1
Oligodendrocyte	TJP1
Oligodendrocyte	CD22
Oligodendrocyte	PIEZO2
Oligodendrocyte	PTBP2
Oligodendrocyte	NFASC
Oligodendrocyte	NDRG1
Oligodendrocyte	ALCAM
Oligodendrocyte	PSEN1
Oligodendrocyte	MYRF
Oligodendrocyte	LANCL1
Oligodendrocyte	RYBP
Oligodendrocyte	EXOC6B
Oligodendrocyte	CCDC88A
Oligodendrocyte	PHLDB1
Oligodendrocyte	ATG4C
Oligodendrocyte	GRM3
Oligodendrocyte	SCD
Oligodendrocyte	FGFR2
Oligodendrocyte	AKAP6
Oligodendrocyte	NCOA7
Oligodendrocyte	NCAM2
Oligodendrocyte	RFFL
Oligodendrocyte	MYO1D
Oligodendrocyte	MAG
Oligodendrocyte	SLC5A11
Oligodendrocyte	GPR37
Oligodendrocyte	JAM3
Oligodendrocyte	LIMCH1
Oligodendrocyte	TMEFF2
Oligodendrocyte	GLDN
Oligodendrocyte	AATK
Oligodendrocyte	VRK2
Oligodendrocyte	CCP110
Oligodendrocyte	CNTNAP4
Oligodendrocyte	ZNF638
Oligodendrocyte	FTH1
Oligodendrocyte	SELENOP
Oligodendrocyte	ATP10B
Oligodendrocyte	RFTN2
Oligodendrocyte	SCD5
Oligodendrocyte	SEMA4D
Oligodendrocyte	PRR5L
Oligodendrocyte	MBNL2
Oligodendrocyte	GPRC5B
Oligodendrocyte	FAM124A
Oligodendrocyte	SEMA6A
Oligodendrocyte	IQGAP1
Oligodendrocyte	GNAI1
Oligodendrocyte	SH3D19
Oligodendrocyte	COBL
Oligodendrocyte	ERMN
Oligodendrocyte	AOPEP
Oligodendrocyte	PTPRK
Oligodendrocyte	SLC12A2
Oligodendrocyte	TMEM63A
Oligodendrocyte	GNAO1
Oligodendrocyte	KIF6
Oligodendrocyte	TRIM59
Oligodendrocyte	GSN
Oligodendrocyte	MAL
Oligodendrocyte	APP
Oligodendrocyte	ASPA
Oligodendrocyte	PLLP
Oligodendrocyte	MEGF10
Oligodendrocyte	RNF130
Oligodendrocyte	CAPN3
Oligodendrocyte	MYO1E
Oligodendrocyte	FAM13C
Oligodendrocyte	ANKIB1
Oligodendrocyte	TUBA1A
Oligodendrocyte	MVB12B
Oligodendrocyte	ERBB3
Oligodendrocyte	ZFYVE16
Oligodendrocyte	COLGALT2
Oligodendrocyte	OSBPL1A
Oligodendrocyte	RBPJ
Oligodendrocyte	LDB3
Oligodendrocyte	ZDHHC20
Oligodendrocyte	OPALIN
Oligodendrocyte	PTK2
Oligodendrocyte	DSCAML1
Oligodendrocyte	NKX6-2
Oligodendrocyte	WSB1
Oligodendrocyte	BIN1
Oligodendrocyte	OTUD7A
Oligodendrocyte	LRP2
Oligodendrocyte	CRYAB
Oligodendrocyte	CDH19
Oligodendrocyte	SRCIN1
Oligodendrocyte	ITGA2
Oligodendrocyte	RNF13
Oligodendrocyte	ARHGAP23
Oligodendrocyte	MOB3B
Oligodendrocyte	MAGI2
Oligodendrocyte	EFHD1
Oligodendrocyte	ZNF708
Oligodendrocyte	SECISBP2L
Oligodendrocyte	RDX
Oligodendrocyte	SLC25A13
Oligodendrocyte	LRRC1
Oligodendrocyte	DICER1
Oligodendrocyte	DLG2
Oligodendrocyte	DBNDD2
Oligodendrocyte	FNIP1
Oligodendrocyte	LIPA
Oligodendrocyte	SUN2
Oligodendrocyte	HS3ST5
Oligodendrocyte	MYO6
Oligodendrocyte	RHOU
Oligodendrocyte	SLC22A23
Oligodendrocyte	FEZ1
Oligodendrocyte	EPN2
Oligodendrocyte	C12orf76
Oligodendrocyte	NDE1
Oligodendrocyte	NPC1
Oligodendrocyte	CLIC4
OPC	TNR
OPC	VCAN
OPC	MEGF11
OPC	XYLT1
OPC	SEMA5A
OPC	LUZP2
OPC	PDGFRA
OPC	SMOC1
OPC	CA10
OPC	NOVA1
OPC	NLGN1
OPC	TMEM132C
OPC	GRID2
OPC	KAT2B
OPC	CHL1
OPC	STK32A
OPC	GALNT13
OPC	BRINP3
OPC	MYT1
OPC	PDZD2
OPC	COL11A1
OPC	NAV1
OPC	SULF2
OPC	ZNF462
OPC	KIF13A
OPC	DCC
OPC	PID1
OPC	NLGN4X
OPC	SEZ6L
OPC	PLPPR1
OPC	COL9A1
OPC	BCAN
OPC	ABHD2
OPC	UST
OPC	PLPP4
OPC	ADGRL3
OPC	LRRN1
OPC	USP24
OPC	FERMT1
OPC	CSMD2
OPC	ZDHHC14
OPC	MPPED2
OPC	SORCS3
OPC	CASK
OPC	ADAMTS17
OPC	NTNG1
OPC	HIP1R
OPC	RAB3IP
OPC	PDZRN4
OPC	PRRX1
OPC	CACNG4
OPC	CHST9
OPC	AMZ1
OPC	ZCCHC24
OPC	CALCRL
OPC	AFAP1L2
OPC	PEAK1
OPC	FGFR1
OPC	LRRK2
OPC	TNK2
OPC	STK32B
OPC	NTN1
OPC	GSG1L
OPC	ITGA8
OPC	OLIG1
OPC	SPATA6
OPC	CHD7
OPC	PLEKHH2
OPC	MARCKS
OPC	LRP1
OPC	MAP3K1
OPC	KLF12
OPC	TAOK3
OPC	PPP1R9A
OPC	IL1RAP
OPC	APCDD1
OPC	TNKS
OPC	CTTNBP2
OPC	GPC6
OPC	TMEM163
OPC	ETV1
OPC	CRISPLD2
OPC	CMYA5
OPC	BEST3
OPC	APOD
OPC	SHC3
OPC	TOX
OPC	SGCD
OPC	ATP2B4
OPC	C3orf70
OPC	HTRA1
OPC	BCHE
OPC	C1orf21
OPC	BMP7
OPC	PDE8B
OPC	RNF150
OPC	TRIM9
OPC	WSCD1
OPC	CSPG4
OPC	ARHGAP10
OPC	TANC2
OPC	PIK3R1
OPC	NOL4
OPC	NOS1
OPC	CNTN1
OPC	NTRK3
OPC	PHYHIPL
OPC	MPZL1
OPC	CSPG5
OPC	PRKG2
OPC	FIGN
OPC	PLAAT1
OPC	SEMA3E
OPC	PHLDA1
OPC	FHIT
OPC	GLCCI1
OPC	LIMD1
OPC	GNPTAB
OPC	LAMA4
OPC	GPSM2
OPC	C1QL1
OPC	CPEB4
OPC	SGMS1
OPC	SCN9A
OPC	GFRA1
OPC	BLM
OPC	CACNG5
VLMC	PHLDB2
VLMC	ZIC1
VLMC	CALD1
VLMC	DCN
VLMC	COL1A2
VLMC	EPS8
VLMC	NID1
VLMC	PLA2R1
VLMC	LAMA2
VLMC	PCCA
VLMC	SLC20A2
VLMC	COLEC12
VLMC	BICC1
VLMC	COL18A1
VLMC	STK24
VLMC	SLC38A2
VLMC	NBEAL1
VLMC	NR2F1
VLMC	MRC2
VLMC	TBX18
VLMC	NHSL2
VLMC	KANK2
VLMC	PDGFRB
VLMC	SLC6A13
VLMC	SLC19A1
VLMC	TGFBR3
VLMC	GMDS
VLMC	SBF2
VLMC	TCF7L1
VLMC	SIK2
VLMC	PAWR
VLMC	FAM20A
VLMC	ZBTB16
VLMC	TBX15
VLMC	PHACTR2
VLMC	CEMIP
VLMC	COL6A2
VLMC	TTC28
VLMC	TMTC1
VLMC	GRK5
VLMC	PDE3A
VLMC	SNED1
VLMC	DDR2
VLMC	PLCE1
VLMC	RNF152
VLMC	TFPI
VLMC	SON
VLMC	COL4A1
VLMC	COL4A2
VLMC	BMP5
VLMC	TMOD1
VLMC	ABCA9
VLMC	CDH11
VLMC	NR2F2
VLMC	PRELP
VLMC	ITGA10
VLMC	MYO1B
VLMC	PTEN
VLMC	MAP3K20
VLMC	PKP2
VLMC	SLC22A3
VLMC	KCNT2
VLMC	TXNIP
VLMC	SLC6A12
VLMC	WDR86
VLMC	BMP6
VLMC	VCL
VLMC	JAK1
VLMC	ATP1B3
VLMC	FOXP2
VLMC	PDZRN3
VLMC	IGF2R
VLMC	ANXA2
VLMC	SPTLC3
VLMC	SSBP2
VLMC	KANSL1L
VLMC	PRDM6
VLMC	SLC16A12
VLMC	DDX17
VLMC	PPP6R3
VLMC	STK38
VLMC	LEPR
VLMC	ECM2
VLMC	IMMP2L
VLMC	FBLN1
VLMC	SESTD1
VLMC	CTBP2
VLMC	EVA1C
VLMC	SPIDR
VLMC	SLC6A20
VLMC	NKD1
VLMC	ACADL
VLMC	LATS2
VLMC	CNTLN
VLMC	HES4
VLMC	IL1R1
VLMC	JAG1
VLMC	CPT1A
VLMC	INSR
VLMC	CREB3L2
VLMC	EHBP1
VLMC	NIPBL
VLMC	CBLB
VLMC	FRMD6
VLMC	KIRREL1
VLMC	PTPN13
VLMC	MAP4
VLMC	UBR5
VLMC	GGT5
VLMC	ANO6
VLMC	ECE1
VLMC	SNTB1
VLMC	NOTCH3
VLMC	PNISR
VLMC	SLC7A2
VLMC	JMJD1C
VLMC	PCBP3
VLMC	PDE5A
VLMC	TNS2
VLMC	COL6A1
VLMC	ARHGEF12
VLMC	SMG6
VLMC	TBC1D8
VLMC	PARVA
VLMC	SYTL4
VLMC	FLNA
VLMC	ZBTB46
VLMC	KCNE4
VLMC	AKAP9
VLMC	ADAMTSL3
VLMC	KLF9
VLMC	NRP2
VLMC	LAMC1
VLMC	FAM91A1
