## Supplementary Table 6 for "An end-to-end framework for single-cell-resolution, whole-transcriptomic spatial profiling in post-mortem human brain"

### Sheet: illumina_vs_ultima_all
Sample	Number of reads		Sequencing Saturation		Q30 Bases (Probe reads)		Total genes detected		Reads Mapped Confidently to the Filtered Probe Set		Reads Half-Mapped to Probe Set		Reads Split-Mapped to Probe Set		Mean nUMIs (8 um)		Mean nGenes (8 um)		Mean MT content (8 um)
	Illumina	Ultima	Illumina	Ultima	Illumina	Ultima	Illumina	Ultima	Illumina	Ultima	Illumina	Ultima	Illumina	Ultima	Illumina	Ultima	Illumina	Ultima	Illumina	Ultima
AD3_S1	282977285	666726772	0.633	0.785	0.974	0.804	16815	16907	0.946	0.973	0.002	0	0.002	0.002	164.3	222.1	149.8	184.7	0.0241	0.024
AD4_S1	289875997	708284300	0.9	0.942	0.977	0.806	16004	16037	0.754	0.809	0.021	0	0.131	0.145	32.6	45.4	29.3	33	0.1098	0.1092
AD5_S1	294020428	680994799	0.87	0.926	0.973	0.808	17576	17660	0.72	0.776	0.037	0	0.189	0.209	43	57.5	40.9	44.9	0.0185	0.0187
