## Supplementary Table 7 for "An end-to-end framework for single-cell-resolution, whole-transcriptomic spatial profiling in post-mortem human brain"

### Sheet: illumina_vs_ultima_downsampled
Sample	Number of reads		Sequencing Saturation		Total genes detected		Mean nUMIs (per 8 um bin)		Mean nGenes (per 8 um bin)		Mean MT content (per 8 um bin)
	Illumina	Ultima	Illumina	Ultima	Illumina	Ultima	Illumina	Ultima	Illumina	Ultima	Illumina	Ultima
AD3_S1	282977285	282975950	0.633	0.595	16815	16852	164.3	178.1	149.8	156	0.0241	0.0243
AD4_S1	289875997	289891117	0.9	0.883	16004	15994	32.6	37.3	29.3	30.4	0.1098	0.1092
AD5_S1	294020428	294002447	0.87	0.855	17576	17613	43	49.1	40.9	42	0.0185	0.0187
